# Decoys provide a scalable platform for the genetic analysis of plant E3 ubiquitin ligases that regulate circadian clock function

**DOI:** 10.1101/501965

**Authors:** Ann Feke, Wei Liu, Jing Hong, Man-Wah Li, Chin-Mei Lee, Elton Zhou, Joshua M. Gendron

## Abstract

The circadian clock in all eukaryotes relies on the regulated degradation of clock proteins to maintain 24-hour rhythmicity. Despite this knowledge, we know very few of the components that mediate degradation of proteins to control clock function. This is likely due to high levels of gene duplication and functional redundancy within plant E3 ubiquitin ligase gene families. In order to overcome this issue and discover E3 ubiquitin ligases that control circadian clock function, we generated a library of transgenic Arabidopsis lines expressing dominant-negative “decoy” E3 ubiquitin ligases. We determined their effects on the plant circadian clock and identified dozens of new potential regulators of circadian clock function. To demonstrate the potency of the decoy screening methodology to overcome genetic redundancy and identify *bona fide* clock regulators, we performed follow-up studies on PUB59 and PUB60. Using knock-out studies, we show that they redundantly control circadian clock period by regulating gene splicing. Furthermore, we confirm that they are part of a conserved protein complex that mediates splicing in eukaryotes. This work demonstrates the viability of E3 ubiquitin ligase decoys as a scalable screening platform to overcome traditional genetic challenges and discover E3 ubiquitin ligases that regulate plant developmental processes.
