## Supplemental Table 3 for "Decoys provide a scalable platform for the genetic analysis of plant E3 ubiquitin ligases that regulate circadian clock function"

### Sheet: Table S3
Primer Name	Primer Sequence	Reference
AT1G09650 Fdel F	CACCTCCCGTTGTGCTGATATTAATTC
AT1G09650 R	TTATGAAATAGATATTAAACTCGGGAAAT
AT1G10780 Fdel F	CACCATCGTTCGGAAGATGATCTCTTC
AT1G10780 R	TCATTCTATATGAACAAGATGCTCG
AT1G11620 Fdel F	CACCAACGAACACATAGTTTCTCCTTTG
AT1G11620 R	TCATCTCGAAAAGCCTGGAATC
AT1G12710 Fdel F	CACCTTCCCTGAAAATTTGCAAAAAAGACA
AT1G12710 R	TTAAAACCGCTTCAACTGGTCTTT
AT1G12820 Fdel F	CACCCCATGTCTCAAATCCTTAACTTTAAAA
AT1G12820 R	CTAAAGAATCCTAACATATGGTGG
AT1G13570 Fdel F	CACCAATCTTGTGAGATTCATTACTGGAG
AT1G13570 R	TCAGTCTTGAAGGAAGAGGAG
AT1G14330 Fdel F	CACCATGGTGGAAGATCGGACATATT
AT1G14330 R	TCAGCAACCCATCACCGCG
AT1G15670 Fdel F	CACCCGGGTCGACCCGGTTAAAGA
AT1G15670 R	TTATATCTCCAAGAAGCAACCAG
AT1G15680 Fdel F	CACCGGGACATTTGGTTGGTCAGT
AT1G15680 R	CTATATTGAAGGTGAACGAGGG
AT1G16250 Fdel F	CACCCGTTCTAAGAATCAGTGGGTTG
AT1G16250 R	TTAAGGGGGAGAAGATTCTTCC
AT1G19070 Fdel F	CACCTTTGTGGATAGAGTATTGGCTGT
AT1G19070 R	TCAACATTTTATTGAAAACTCCCTAATG
AT1G19160 Fdel F	CACCCGTGATACAAACACATTTTTTCGC
AT1G19160 R	TCACATTAAGACAATACTTTCAACGT
AT1G19460 Fdel F	CACCTTCCCTGACACAAATCCCCC
AT1G19460 R	TCAAAGGGTCAGAGTTTGACAAA
AT1G20800 Fdel F	CACCTTTAAAGCTACCAAGTGGGGAG
AT1G20800 R	TCAAGGAAGAAGATGCATGTTATC
AT1G20940 Fdel F	CACCGCTACTTATGTATGTTGCCATCC
AT1G20940 R	TTACTTGGTGGTATCAATGAGTC
AT1G21410 Fdel F	CACCCCCAAGTTTGTAAAGCTGCAG
AT1G21410 R	TTAATGAGCAGGATGAGGAACC
AT1G21760 Fdel F	CACCATCTTGCAGTCTAAATATGATGGATC
AT1G21760 R	TTAGCCAGTGACATAGTAATCCA
AT1G22040 Fdel F	CACCGGTCATGAGGATAAGCTTTTGTG
AT1G22040 R	TTATATATCTATAACTTGGCAGCTAAC
AT1G22220 Fdel F	CACCCGATCTTTATTCAACGGTCTAGT
AT1G22220 R	TTAAAACGAATTCATCTCTAAAGCGT
AT1G23780 Fdel F	caccTGCTTGGAGGAAGTTAATAATTTTGTTGT
AT1G23780 R	CTAGTTGAGTCCCCCAAGATTGCA
AT1G26930 Fdel F	CACCCTCAATGAATGGGAAGCTTTTGA
AT1G26930 R	TCAACAACTCATCACGGCGC
AT1G27340 Fdel F	caccCCTCAGACCATCCCATGGTTCTACA
AT1G27340 R	TCAAGCCCTAGCTGTAGGGGAGGGA
AT1G27420 Fdel F	CACCACCGGAACGGTGGAGGAGTT
AT1G27420 R	TCAGAAGTTGATGAGAACGCTG
AT1G30090 Fdel F	CACCTTTAGTAGATGCACTGGGAAGAT
AT1G30090 R	TTAAGCAAAAAGAATCTGAGAATTCG
AT1G30200 Fdel F	CACCAATCATCGATTCTCTTTAAACACTGC
AT1G30200 R	TCAGAACGAGTTCATCTCCAAAC
AT1G30950 Fdel F	caccCTACAACTACTTCCTCTCCGACACA
AT1G30950 R	CTAACAGACTCCAGGAAATGGAAGT
AT1G31000 Fdel F	caccTCGTCAATTCAGCCACATCTGCTCT
AT1G31000 R	TTACAAAAGCATAGCACTCTCTACATAAT
AT1G31080 Fdel F	CACCCAAGACGGTGACCGGTTTTT
AT1G31080 R	TTAATCATCTTCTAAAAGACGCAGAG
AT1G31350 Fdel F	CACCGTCAACCCGTCAGTCCGGTT
AT1G31350 R	TCAGCAAAAATTCGGTTGACTCA
AT1G32020 Fdel F	caccAACTGTGACTTCCCTCCTAATGGA
AT1G32020 R	TCAAGAGAAAGTCCCACATCGAGA
AT1G32375 Fdel F	CACCCAAGCTATTGAGTATGGAAGC
AT1G32375 R	TCAGTCGAATGCAATCTGACA
AT1G32430 Fdel F	caccAAGATGACGTTTCAATTCGTTTTATCA
AT1G32430 R	TCAACCGTAATGTAATTTTATCGAACT
AT1G47056 Fdel F	CACCCTCCACGCTCGCTCAGATCT
AT1G47056 R	TCACCTGCTTGCCCGTCGTT
AT1G47270 Fdel F	CACCAGAGATGCTCCAATTCAATGCTT
AT1G47270 R	TCATTCGCAGACTGGCTTCG
AT1G47730 Fdel F	caccCCGAATCTCATGTTCTTTTTCAAAGA
AT1G47730 R	TTACAAAGACATGAGAGTTTCAATGTGA
AT1G47790 Fdel F	caccGAAACTCAGTCTTCAACACGGCAGA
AT1G47790 R	CTACAAAGACATGAGACTCTCGCA
AT1G47810 Fdel F	caccTCGTTTCGATCATTCCGAGAGAAT
AT1G47810 R	TTAAAAATAGTTGGGTGCAAAGATAACCT
AT1G50870 Fdel F	caccCGATCCTCAACACGGCCAAGTCT
AT1G50870 R	TTAGAAAGACGTAACGTGATGCGA
AT1G51320 Fdel F	caccTTTGTTCAATCACAACCACAATTAATCT
AT1G51320 R	TTAATTCTTGTTGTCCTCTTTGACC
AT1G51370 Fdel F	CACCCCCTACGCATCCTCAAATAC
AT1G51370 R	TTAAAGAACAAGGACTACACATG
AT1G51550 Fdel F	caccTGTGAACGAGAATGGGGACCA
AT1G51550 R	TTACATGCTTTTTCCGGGTCTTTGT
AT1G53320 Fdel F	CACCAGAGACTTTTCTAATCAGTGCTTG
AT1G53320 R	TCACTCGCAGGCAAGTTTAG
AT1G53790 Fdel F	caccTCTTCGATTCGTCCACCGTTGCT
AT1G53790 R	TTAAAATAGCCTCCCTTGAGGAGAA
AT1G54550 Fdel F	caccGCAGCAAAGAATCAGTTCTTGGAGT
AT1G54550 R	CTAATCTTGCAGTTGCACTAAACTTGGA
AT1G55000 Fdel F	CACCTCTGTTTCGTTTTGGAGAGATAAC
AT1G55000 R	CTAGTTAAGACCAGCCTGCC
AT1G55030 Fdel F	caccGACCTGGAGAATGTTACCAAGTGT
AT1G55030 R	TCATATGAATTGAAACTGGCATGA
AT1G55270 Fdel F	caccAAGTTACTTGGGATGTCTGAAGAATGG
AT1G55270 R	TCACGCTTGAAGCACTTGACAATGCA
AT1G59680 Fdel F	caccCAGTTTTTGGGGTTCACTGTGA
AT1G59680 R	TCATTTTGCGTAGTTGGTTGGT
AT1G60400 Fdel F	caccACCAGTGATTTTCCAGATAATCTGGT
AT1G60400 R	TTAGCCACTTTTCTTCACAAAATATGCT
AT1G60570 Fdel F	caccTCACTATCAGGTTATACCGAGAATTGT
AT1G60570 R	TCAAACTTTGACAGAACCGACATACT
AT1G61330 Fdel F	caccTTTTCTGTCAGACGTAGTCAATCA
AT1G61330 R	TTAAACTTCGGTAACTTTAACCCCT
AT1G63090 Fdel F	CACCTTCCCTGATAATTTGCGTAAAAGAG
AT1G63090 R	TTAAATCTGCATCAACCGGTCC
AT1G65740 Fdel F	caccCGCCCTCTCATTGACTTCAA
AT1G65740 R	TCAAAGAAAGCTAGGAAAAAACATTT
AT1G67190 Fdel F	CACCTGGCCGTTTTATCGAGACCT
AT1G67190 R	TTACTCATACTCAAATTGTACCT
AT1G74510 Fdel F	caccCGGGCAAAGGGTATTGTGGAGCA
AT1G74510 R	TCAACATCCCATCACCGCACAATT
AT1G76920 Fdel F	caccATCTCAACTCGTCCGCCGTTGAA
AT1G76920 R	TCATGGCATCAATGTAAGCTTAGCA
AT1G77000 Fdel F	CACCCCCAAATTCGTAAAGCTTCAGAC
AT1G77000 R	TCAATGCGCCGGGTGAG
AT1G78100 Fdel F	CACCTCTCCTATCGCTAGCTTCTTC
AT1G78100 R	TTAGAAAGAATTCATCTCTAACACATTTC
AT1G78280 Fdel F	CACCTCTTGGAAAAAAACAACATTGCATCT
AT1G78280 R	TTAGTAGGTGTTAAGTAGACTCC
AT1G78750 Fdel F	CACCACATTCTTGCGTTTTGTCGACAG
AT1G78750 R	TCAGAGAATGACAACTTGGCATG
AT1G78760 Fdel F	CACCCTAGACTATAATGCTTTCGTGA
AT1G78760 R	TCAACCAAGTACCCAACAACT
AT1G80110 Fdel F	CACCTTCAGATCCGCCGCCGGCTC
AT1G80110 R	TTAGGGCACTGGTCTAATCTC
AT1G80440 Fdel F	CACCCGTGTCGACCCCGCTGGATC
AT1G80440 R	TTAGACCTCCAAGAAGCAGC
AT1G80570 Fdel F	caccGGTTGCGGTTTAGTTCCTGCA
AT1G80570 R	TCAATACATCCATGACAAATCTTGCT
AT1G80960 Fdel F	CACCAAGAATATTATCAATTCCAACAAC
AT1G80960 R	TTAGAAACATTTGATGGTAAGCT
AT2G01620 Fdel F	caccGCCGGAAAGCTGAAAACTCTGA
AT2G01620 R	TTAGATTTGATAGTCGACTTCATATGGGT
AT2G02300 Fdel F	caccCCGCCGGATTATGTATCTCTGCTT
AT2G02300 R	TTACCGACTATCCTTTGGCCGGAA
AT2G02340 Fdel F	CACCAAATTCTTATCGAAGAAGGAGCTC
AT2G02340 R	TTACCGGATATTCGTAGGACG
AT2G02350 Fdel F	caccAGAACTCGTTACTCGGTCTACATTGTGT
AT2G02350 R	TCACAAACGACAAACCGAAAACTCCT
AT2G02360 Fdel F	CACCTCATCGAAGAAGGAGCTCTATTT
AT2G02360 R	TCAGAGGATTTTAGCAGGTCG
AT2G02870 Fdel F	CACCCTCTTGGAATGGGTTGCGTT
AT2G02870 R	TTAGCAACCCATCACTGCAC
AT2G17030 Fdel F	caccCCGATCCTCCCCGATAACGGGG
AT2G17030 R	TCAAGATTGGGATGATGTTTCTCCA
AT2G18280 Fdel F	CACCCGAGACTCTCCAATTCAATGTTT
AT2G18280 R	TTACCCTTCACATGCCGGTT
AT2G18780 Fdel F	CACCATGCAAAAACAATCAACGACGATG
AT2G18780 R	CTAGAGGTGCCTAGATTCGC
AT2G21680 Fdel F	CACCTACACCGAAAACGTTCTTTACG
AT2G21680 R	TCAAACCGTAACAGTTCCACAA
AT2G22030 Fdel F	CACCCGATCCTTAATAGGCAAAGATG
AT2G22030 R	TTAATAAGAAACACCTAGACAACG
AT2G24540 Fdel F	CACCAACAAATCAACGGCTAGGATTCA
AT2G24540 R	TCAAACATATAGCACATGACAACTAG
AT2G26030 Fdel F	CACCGATTTCCCTGACGAAAACTACG
AT2G26030 R	TCAATGAATGATGATAACCTCACA
AT2G29770 Fdel F	CACCCTCAACCTCACCGACTCAGT
AT2G29770 R	TCAAAACGTAACAGAGCGAAAC
AT2G29910 Fdel F	CACCGACGCAATTGGTGGTCCTGG
AT2G29910 R	CTAGGTTAGGAGACTTATTGATG
AT2G32560 Fdel F	caccTTGAAGACCAAATGGGGCAAAATCCT
AT2G32560 R	CTATTCCAAGATGGAGCAAGGCCA
AT2G36090 Fdel F	CACCTTCTCCGACGCTTATTCTATGG
AT2G36090 R	TCATATAGAGGTTCTCCAAAGAC
AT2G39490 Fdel F	CACCCACAACGGCTCCATCGAAG
AT2G39490 R	TCAAGAAATTGAAGACAGTACAA
AT2G40920 Fdel F	CACCACACGACAACAACCACGCCT
AT2G40920 R	TCAAGTTTCCAAGTAGATGAAG
AT2G41170 Fdel F	CACCATGGAGACAAAATGGGGAAGA
AT2G41170 R	CTACTCCAAGGCTTGTGATG
AT2G44030 Fdel F	CACCGAGACCTGCCTCTATGTCTG
AT2G44030 R	TCAGTGTCGAGCAAGTGTCAC
AT2G44130 Fdel F	CACCCTAACGCCGCCAATTCCAGC
AT2G44130 R	TCAAACATAGATTGAAGCATGCG
AT2G44630 Fdel F	CACCTCTTTACACGGAAAGGACTCT
AT2G44630 R	TTAACCCGAAAGAGACAGACA
AT2G44700 Fdel F	CACCTCTTTACTCGGAAAAGATTATCT
AT2G44700 R	TTAACCTGAAAGAGACAGACAA
AT3G03030 Fdel F	CACCGAAATTCTGGATAGCTTCTTGG
AT3G03030 R	TCATTGTTCATCCCACTTGTCA
AT3G03360 Fdel F	CACCTACAGGGCTCCCAAGATGAT
AT3G03360 R	TTAAGTCACTCTGAATCGTTTTCTTC
AT3G06380 Fdel F	CACCAGAGATTCTCTAGTTCAATGCTTTAT
AT3G06380 R	TTATTCACAGGCAATTCTGGTTTC
AT3G06570 Fdel F	caccTCAGTCTCAGGCCACACCGAGAGCT
AT3G06570 R	TCAAACAGTAGCAGCAAGAGCTTTGACA
AT3G07550 Fdel F	caccTCTTTCTCTGTCCTGAACCCTTCA
AT3G07550 R	TTATTCTTGTGCATATAGTCTCCAGTCT
AT3G07870 Fdel F	CACCCCAATACGCAACGGTCTTCA
AT3G07870 R	TTACCATAAATCAAGGGGTGTATC
AT3G08750 Fdel F	CACCCAGATCATTGATCCGGTGAC
AT3G08750 R	TCACTGAATCGGAATCAGACTC
AT3G12350 Fdel F	CACCTGCGATCAGAGATGGGGGAAGAAAACT
AT3G12350 R	TCACATACAAGCTTCTACCTCGTCAGCT
AT3G16740 Fdel F	CACCTTTCAGGTGATCATGATGATTCAATT
AT3G16740 R	CTAGATTTGCACTGAGCTTGG
AT3G17710 Fdel F	caccTTGGTCCGTGCCCGTCCCCAATT
AT3G17710 R	TTAAACTTGATGTGATTCAAAAGGAACCGA
AT3G18910 Fdel F	caccCATTTTGAAAAATCCGCAAAACAGT
AT3G18910 R	TTAGTGCCCTCTTTTCCTGTTGCCT
AT3G18980 Fdel F	CACCAGCGAGTACAGGATCTGTCC
AT3G18980 R	TTAGTCGTCACCTCTTTTTGTTTTG
AT3G21410 Fdel F	CACCAAGATCATCAACCCGGTAGTTG
AT3G21410 R	TTATTCTGGTGTATTATCCTCCG
AT3G22350 Fdel F	CACCTACAGAGTTTGCTCAATGAATATCAA
AT3G22350 R	TTACAAGATTTGAACCAAACTTGGAA
AT3G23880 Fdel F	CACCCCTTACGGAGTCATAACAACG
AT3G23880 R	TCAAAGATCATTTGGAGAAACCATTG
AT3G24760 Fdel F	CACCACTTCCTCTTTCCACAACCAATC
AT3G24760 R	TCAACCACGGATCGAACCGC
AT3G26000 Fdel F	CACCTTCTTTTGGAACAATGCAATGC
AT3G26000 R	CTAGAGAGTTAACTTAGGGGT
AT3G26920 Fdel F	CACCGTTTGTCTCAAGTCCCTTAGA
AT3G26920 R	TCATATGAACACAAGCTGACAT
AT3G27150 Fdel F	CACCGAGCGCGGTGTAGTTGAAC
AT3G27150 R	TTACGCAATCATTACACAACAG
AT3G49480 Fdel F	CACCAAGGTGACTCGAAATAGACGTG
AT3G49480 R	CTAATATCTAAATGACATTCGAGCAG
AT3G50080 Fdel F	CACCGACGCTAAATCTGAGATTCTC
AT3G50080 R	TCAAATGGAACTAGTAGCTTCA
AT3G52680 Fdel F	CACCCACTATACATTTTCAGAGATTGTT
AT3G52680 R	CTAAGGAGAGTCTGATCCAAG
AT3G53000 Fdel F	CACCAAGCTTCCGGAGAATTATCAGGATCT
AT3G53000 R	TCAAGCTTCTTTCAAAACAGCTTTCCT
AT3G54480 Fdel F	caccGACCGTTTTGTCAAGGATTTATCTCA
AT3G54480 R	TCATTCATAATCTACATCAAACCAGAAATAGA
AT3G54650 Fdel F	CACCATTAGGGTTCCGGAGAGAGCTCAGA
AT3G54650 R	TTAATGTATAATGGTACACATTTCTTTCTCCA
AT3G58880 Fdel F	CACCGACTCTGCCTTTCTGAACCC
AT3G58880 R	CTATGTCAAAGAACCGTGCAC
AT3G58900 Fdel F	CACCGACTCTGTCTTTCTTCATCCA
AT3G58900 R	TTACAATGGACCGCGCACTA
AT3G58930 Fdel F	CACCGATGACTCTGAATTTCTTCACC
AT3G58930 R	TCATTGTGTAGTCCATTTCCTAC
AT3G59000 Fdel F	caccGTCTTTCTTCATCCGGAAGAGGGCA
AT3G59000 R	CTAACCAAGAGTCCGAACCAATCT
AT3G59150 Fdel F	CACCCGAATCTTATCTTACCTTTCAAC
AT3G59150 R	TCAAGCAGTTTCCTTCATGACT
AT3G59210 Fdel F	CACCTCTCTGCATCCCGAGGTTGC
AT3G59210 R	CTACAGGTGAAATCCATTTTCCA
AT3G59940 Fdel F	CACCCTGACTTCACCACCGTCTCC
AT3G59940 R	TCAAACGTAGATTGAAGAACACG
AT3G61060 Fdel F	CACCATTACTCTGACGAAATTAATAAAGAAAGA
AT3G61060 R	CTATTGTGATCCAATGACTTCTTTTG
AT3G61590 Fdel F	CACCACCACGGATGATCCATCTGG
AT3G61590 R	CTAAGGAGCAATCTCGAGTC
AT3G62980 Fdel F	CACCAACTGCTACGCCGTGAGTC
AT3G62980 R	TTATAATCCGTTAGTAGTAATGAT
AT3G63220 Fdel F	caccAAAGAGCTCCGATCTTCTGAGCA
AT3G63220 R	TCAGATTGTCAACTGCGTGCAGCCA
AT4G00755 Fdel F	CACCTGCTTGAAGTTGTTCCATCAG
AT4G00755 R	CTAAGGCTCAGCCTCATCTT
AT4G02440 Fdel F	CACCCCCTCCGCCGCCGCATCCGC
AT4G02440 R	TCAAGTGTAGAGAGGTAAAGCAG
AT4G02740 Fdel F	CACCACAACGTCTGCTAGATATGCT
AT4G02740 R	TCACAACAAATAATCGACATCAA
AT4G03190 Fdel F	caccTGTTACGCGGTCAGTCCTGCTGCGGT
AT4G03190 R	TTACTTTATGGCTAGATGTGAAACTCCA
AT4G05470 Fdel F	CACCTGCCGTCACATTGTTGATCTC
AT4G05470 R	TCACACACCATTATATGGGTAATC
AT4G08980 Fdel F	CACCGACCGGATGCTTGAGATGTT
AT4G08980 R	TCATGGAGATGGTGGCCAAA
AT4G09920 Fdel F	CACCAGTAAACGTTATTCAGAGTCTG
AT4G09920 R	CTAAGTATTTTGTCCAGGTGAA
AT4G10400 Fdel F	CACCAGTAAACGTTATTCAGAGTCTG
AT4G10400 R	TCAAGAAAAGTTGAGTTCGCAT
AT4G14096 Fdel F	CACCGAGAATGAGACGGAAGTTTCT
AT4G14096 R	TTAGAAACAGAGGAGCCCATT
AT4G14905 Fdel F	CACCTCAGTAATTCGTCGCACTGAA
AT4G14905 R	TTAAACTGTTACAGCTAGAGCT
AT4G15475 Fdel F	CACCGCTTCGTTTTCTCCCGACG
AT4G15475 R	CTAGAGATCCATGCATAGATAA
AT4G19870 Fdel F	CACCCGAAACACCGAAGAGTGTGT
AT4G19870 R	TCAAACCGAGACAACGAGAC
AT4G21240 Fdel F	CACCGCAAGAGACATGCGTTTATTTATC
AT4G21240 R	CTAATCGGCCTTTTTAAGGACAT
AT4G22390 Fdel F	CACCCTCGAAACGGGAGAACATCT
AT4G22390 R	TCATAGCTTCAGCTTGAATCC
AT4G29370 Fdel F	CACCCGGTTTGTTACCGCTACGGA
AT4G29370 R	TCAAACCGAAACGGCTATAGG
AT4G29420 Fdel F	CACCATCGTCGTTGTCACACCGTT
AT4G29420 R	TTAGACCCACATATCTTCACC
AT4G33210 Fdel F	CACCAACTTTGAAAATATAAGGATTTCTA
AT4G33210 R	CTAATCTTGCAAGAGATTTGGA
AT4G39550 Fdel F	CACCTCTCTGTTAGGTCGCACTGA
AT4G39550 R	TCAAACGGTAGGGGAAAGAG
AT4G39560 Fdel F	CACCTCACTCTTAGGCCGCACAGA
AT4G39560 R	TCACGCAACAAGAAGCCATAC
AT4G39570 Fdel F	CACCGAGGGAAATCCTGATCCGAA
AT4G39570 R	TCAAACGGTAACAGCTAGAGC
AT4G39580 Fdel F	CACCACCGAGAGTTGTCTTTATGTG
AT4G39580 R	TCAAACAGTAGCAGCAAGAAC
AT4G39600 Fdel F	CACCTCTCTGTTAGGTCGCACCG
AT4G39600 R	TCAAACAGTAGCAGCAATAGC
AT5G01720 Fdel F	caccTCCGACTATCTCCCTCGCATCTTGACT
AT5G01720 R	TTAAGGCGCCATCTCTTCCAGCTGT
AT5G03020 Fdel F	CACCATCGGAAAACCAGAGAATCACC
AT5G03020 R	TCAATAAGTCACAGTAACGTATTG
AT5G15440 Fdel F	CACCAGTCACTGCATTGACGGTAAC
AT5G15440 R	TCACTGATTAGGATTGGTCAGTC
AT5G15710 Fdel F	CACCAACTCGCCGCAGATTCCGCA
AT5G15710 R	TCAGAGGACAGATGCATCAAATC
AT5G18680 Fdel F	CACCAGGGATTCACTGGTTCAATGC
AT5G18680 R	TCATTCACAAGCGATTCTAGTCT
AT5G18780 Fdel F	caccAAATCCGACTTCTCTGATGACAATCCA
AT5G18780 R	TCAGAGAATGACTAATTGACACAAACTAGA
AT5G21040 Fdel F	CACCTATCGTGAGAGATGGGGACT
AT5G21040 R	TTAGGCCTTCGCCTTCCCG
AT5G22730 Fdel F	caccAATGCCTTTGTGGGTTTTATGAACA
AT5G22730 R	TCAACAAACTACGATTCGACATGTGCT
AT5G25350 Fdel F	caccGAGGAGGGTGAAGGGTTTTTGTCT
AT5G25350 R	TTAGTAGAGTATATCGCACCTCCATAGAT
AT5G27750 Fdel F	CACCATTAACTTCATCGACAGGTTTCTAG
AT5G27750 R	TCACTCATCATCAACGATAATTCG
AT5G35995 Fdel F	CACCGACTCAACACCTATCAGAAATG
AT5G35995 R	TCAGATGAATTGGATGTTGCAC
AT5G42350 Fdel F	CACCGAAGGCTCCTTTCAAACACC
AT5G42350 R	TCAGAGATGAAGCAATGCAATG
AT5G43190 Fdel F	CACCTTTAACTCCTTCCCTCTCTTTAAC
AT5G43190 R	CTAAACAGAAGCAGACAAGCTTG
AT5G44980 Fdel F	CACCACCCTTCAATTCACATATCCTG
AT5G44980 R	TCAACAACCAAAGATAACTTGAC
AT5G45360 Fdel F	caccTACTGTATCCGGTGGGGTCTAACTCT
AT5G45360 R	TCAGCAGAACCTCAGGGTACGTTCCA
AT5G48170 Fdel F	CACCTGTTTCCGACAAGTGTCACC
AT5G48170 R	TCAGACAACGTTAACGGGCT
AT5G48980 Fdel F	CACCACCCTCTTAGGCAAAACCGA
AT5G48980 R	TCAAAGAGTAGCAGCAGTAGC
AT5G48990 Fdel F	CACCACCCTCTTAGGCAAACCCG
AT5G48990 R	TCAAACAGTAGCAGATTTAGCA
AT5G49980 Fdel F	CACCAAGCGTGTTAGGTCTCTTGTG
AT5G49980 R	CTATAAAATCGTGACGAACTTTGG
AT5G50450 Fdel F	CACCTCTCATAAATTCCTCAAACTCTGTG
AT5G50450 R	TTACCGCTCACCATGATTATCAT
AT5G51380 Fdel F	CACCGATTGGGAATTTTTATTGTCTGG
AT5G51380 R	TCATCTCTTCTTGAAGAATTTGC
AT5G52120 Fdel F	CACCCTTCCTAGTAACTACAAGTTTCTGGTCCGA
AT5G52120 R	TTAATCGGAATATTTGTATTTCCCTCT
AT5G52880 Fdel F	CACCGATATTGACTGGAGAGAAGCC
AT5G52880 R	TTACAAGTAATCAGGCACGTAAG
AT5G56180 Fdel F	CACCACTAGTTTGCGTTCTGGTTATCC
AT5G56180 R	TCACCACATGAGTCTTGACTTG
AT5G56370 Fdel F	CACCGCTGATCATGGGACATTTGTG
AT5G56370 R	TTAACCAAACACAAGCTCACAC
AT5G56420 Fdel F	CACCCATGATAATACATGTCCAAGGT
AT5G56420 R	TCAGTCGAACAAGAGCTCAC
AT5G56700 Fdel F	CACCTTAGTGATGGATTTGAAATCGTG
AT5G56700 R	TCAAATTCCATGATACCGTTCTG
AT5G56810 Fdel F	CACCTCTTGTTCCAATATTGGTTCTCT
AT5G56810 R	TTAAAATTTAACTAAAAGCTGACAC
AT5G57900 Fdel F	CACCGATCTGGAGCCATGGTTCGA
AT5G57900 R	TCAGATTCTCATGGCTTGTATG
AT5G60570 Fdel F	CACCCCGAGAGGTTGGTTGATGTT
AT5G60570 R	TTAGCAACCCATCACTGCGC
AT5G60610 Fdel F	CACCTGTACTGAGCCTGCACTTCG
AT5G60610 R	TCAATGCGAGATTGATGAAGTC
AT5G62970 Fdel F	CACCAGCATGTATTCTTTCGAATATTC
AT5G62970 R	TCAATAGAATACGCGTTTGCAT
AT5G65850 Fdel F	CACCAAAGATGGTAACTTGTTCTTCTTCTC
AT5G65850 R	TTAAAACATGTTATGCAGAAGCTTCA
AT5G67250 Fdel F	CACCCTAGATGCTAAGGATGAGATCT
AT5G67250 R	TCAAGTAGAACTACTAGCATTATC
PUB11 F	CACCATGGCCGGAGGAATCGTCTCAC
PUB11 R	TTATTGGCATGCTTTACGAAGAAG
PUB11 Udel Mid F	GAATCGAAGAAATCTGATAAACTCCAACCTGCAGGTTACATTAACGG
PUB11 Udel Mid R	CCGTTAATGTAACCTGCAGGTTGGAGTTTATCAGATTTCTTCGATTC
PUB13 F	CACCATGGAGGAAGAGAAAGCTTCTGC
PUB13 R	TTAAGTATCTGCAGCTTCTGTGG
PUB13 Udel Mid F	GGCAGCGAGTCAGAAGATACCTCCTCCAAAGCCTCCGAGCAGT
PUB13 Udel Mid R	ACTGCTCGGAGGCTTTGGAGGAGGTATCTTCTGACTCGCTGCC
PUB14 F	CACCATGGGATTAACGAATTGTTGTTCCC
PUB14 R	GCAACTCATGGAACAGTAGTTACT
PUB14 Udel Mid F	CGTTTCGAGACATCGTTCTCCTCTACCGCAAAATCAAGGGAGCT
PUB14 Udel Mid R	AGCTCCCTTGATTTTGCGGTAGAGGAGAACGATGTCTCGAAACG
PUB17 F	CACCATGGCCTCAGCGGCGATATTCT
PUB17 R	TCACAACACTGGTACGGAGATTG
PUB17 Udel Mid F	AGGAGATTGGAGACACGTTTATATATGAGTCAGAGTTTACGGATTC
PUB17 Udel Mid R	GAATCCGTAAACTCTGACTCATATATAAACGTGTCTCCAATCTCCT
PUB18 F	CACCATGATCCATACGAAAACCGGGTC
PUB18 R	TCACCAGGCGTGAACGAACCG
PUB18 Udel Mid F	AAGATCATGACTTGATCCGAGGATTGGCGGGGATTAGTCGGAGAA
PUB18 Udel Mid R	TTCTCCGACTAATCCCCGCCAATCCTCGGATCAAGTCATGATCTT
PUB2 F	CACCATGATGGTACATATGGAGGTGTC
PUB2 R	TCAGCCTCTCCTCTGATTGCTT
PUB2 Udel Mid F	GGCTCAGTTACGTTGTCCAGTACCTCCTGATCCATTGGAGTTGA
PUB2 Udel Mid R	TCAACTCCAATGGATCAGGAGGTACTGGACAACGTAACTGAGCC
PUB20 Ndel F	CACCGGGATTGAACGAATCCCGACGC
PUB20 R	TTAAAATGGTTTCTTAACATGTTTA
PUB21 Ndel F	CACCTTGATTCAACGTATTCCGACGCC
PUB21 R	TCAAAATGGCTTTTTGATATACTTA
PUB22 Ndel F	CACCGGTATAGAGAGGATCCCAACTC
PUB22 R	TCAAGCAGGATACGAATCATACA
PUB23 Ndel F	CACCGGCGTCGAGAGGATCCCTACC
PUB23 R	TCAGCAGGGATATGCAAGAATCA
PUB24 Ndel F	CACCCGCCGTCTTATCCAACACTGGT
PUB24 R	TTAGATCTTTGGCCCTTTGGGTG
PUB25 Ndel F	CACCGGAGTCGAACGTATCCCTACTC
PUB25 R	TCAAAAAGGGACCACTTGGCTG
PUB26 Ndel F	CACCGGCGTCGAACGGATTCCTAC
PUB26 R	TCAAAACGGCGCCACTTCGC
PUB27 Ndel F	CACCACTTGTGTTGAATCGGCGGAATT
PUB27 R	TTAAAACGGCATGATATGTGTCG
PUB28 Ndel F	CACCGCCGATTCTGAGTCTCCGGAAT
PUB28 R	TCAAAACGGCATAATATGTGTCG
PUB29 Ndel F	CACCCACAACGGTGATTCTCCGGTTC
PUB29 R	TCAAAAAGGCATAATATGAGTAGT
PUB30 Ndel F	CACCATGAAGAAACGTTCTGAGGATGT
PUB30 R	CTATTGGATTGTCCTTGTGAGTT
PUB31 Ndel F	CACCATGAAGAAACGATCTGAAGATGTG
PUB31 R	TTATTGGATAGTTCTTGTGAGTTT
PUB32 Cdel R	GCGTGGAACGTTTTGGTTGGCG
PUB32 F	CACCATGGGAGAAATCGGTGGAGAAG
PUB33 Cdel R	CCGGTGCTCGTTACGGCCAAG
PUB33 F	CACCATGGCTTTGGTGAGTCCAATTCC
PUB36 Cdel R	ACGGTGGTTAGAGGTAGAAGCT
PUB36 F	CACCATGACATTAAAGATTCCGATCCAA
PUB37 Cdel R	ACGGTGCTCATCAGATCGAGAG
PUB37 F	CACCATGATGGGCAAATCAGGTTCGC
PUB38 Ndel F	CACCCGTCCTCAGCCACCTGATTACT
PUB38 R	TTAGAAGCCAGAGGAGTTTTGAG
PUB39 Ndel F	CACCCATCCTCGTCCTCCTGATTACG
PUB39 R	CTAAAACTGAGAGGAATAAGCAAA
PUB40 Ndel F	CACCCCGCCGAAGCCACTCAACTCC
PUB40 R	TCAAAACTCGGCCGAGTTAACAC
PUB41 Ndel F	CACCCATCCTCGTCCTCCTGATGCC
PUB41 R	CTAGAACTGGGAGGAATAAGCAA
PUB44 Ndel F	CACCAAGCTTGACATTGCTCGTCAGTC
PUB44 R	CTATGCGATGTTTGGGAATATAC
PUB45 F	CACCATGGATGTTAATGAGGTTGAAGAA
PUB45 R	TCAACACTGGTAAACTGAGAAGC
PUB45 Udel Mid F	ATAGGAGATCTTCGCAGATGTCTGTCCCTGATGGACCCCCTGAG
PUB45 Udel Mid R	CTCAGGGGGTCCATCAGGGACAGACATCTGCGAAGATCTCCTAT
PUB46 Ndel F	CACCCATCAAAAACCATCTGATGAATTA
PUB46 R	TCATGCCCTCTGTGGCTCTTTA
PUB47 Ndel F	CACCCGGCCAAAAACATCAGATGAAGT
PUB47 R	TTACCGTAAAATCCACTCTAAAAT
PUB48 Ndel F	CACCCGGCCAGCCCCAAAACCATCT
PUB48 R	CTAATAGTTAATACACTGTAAAATC
PUB49 Ndel F	CACCGTCTTCACTGAATTTACACATATT
PUB49 R	TTACCAGCTAGAGAAATCTTTAAA
PUB50 Cdel R	CCTTATCTTACCAAGCTCTTCCA
PUB50 F	CACCATGGAGGAAACAAAGACTCACGA
PUB51 Cdel R	ATGGTGATGATCAATTAGGTTATC
PUB51 F	CACCATGGGAGACGGAGCTTTAATCG
PUB54 Cdel R	GTCTTCATCGCTCTCATTGCTTT
PUB54 F	CACCATGGAAGACGCCATATATGTTGC
PUB56 Cdel R	GATGGAAACAGACCACTGCAAC
PUB56 F	CACCATGACCCCTTCATCAAGTGGGC
PUB59 Ndel F	CACCGGATTGCTTGGAACGTTTCAGAC
PUB59 R	TCATGAATCTTGTGCTGAATCTTC
PUB60 F	CACCATGAACTGTGCAATTTCAGGAGA
PUB60 Ndel F	CACCGGATTGCTCGGAACGTTCCAGA
PUB60 R	TCACGAGTCTTGCGCAGAGTCA
PUB60 WD F	CACCACCAACAAACCAGGCATTTGTT
PUB61 Cdel R	AGTTGGTTTATCTTCTTCTGCAG
PUB61 F	CACCATGGTTACAGGCGTGGCTTCCG
PUB7 F	CACCATGGATGTGACCGAGCTTGAAG
PUB7 R	TCACTCGCGAACCGAGTAGCTT
PUB7 Udel Mid F	GCATAAATTCAGGACAGATGCCTATTCCTAGTGGGCCGCCGGAA
PUB7 Udel Mid R	TTCCGGCGGCCCACTAGGAATAGGCATCTGTCCTGAATTTATGC
qPCR CCA1 F	TCTGTGTCTGACGAGGGTCGAATT	Czechowski et al., 2004
qPCR CCA1 R	ACTTTGCGGCAATACCTCTCTGG	Czechowski et al., 2004
qPCR IPP2 F	ATTTGCCCATCGTCCTCTGT	Lee and Thomashow, 2012
qPCR IPP2 R	GAGAAAGCACGAAAATTCGGTAA	Lee and Thomashow, 2012
qPCR PRR9a F	TCCTGTCATAATGATGTCTTCTCAAG	Wang et al., 2012
qPCR PRR9a R	CACGCAAAGTCAGTCTTCTCC	Wang et al., 2012
qPCR PRR9b F	AACATTCCTGTCATAAGTACGATGTG	Wang et al., 2012
qPCR PRR9b R	CACGCAAAGTCAGTCTTCTCC	Wang et al., 2012
qPCR PRR9c F	TCCTGTCATAATGATGTCTTCTCAAG	Wang et al., 2012
qPCR PRR9c R	TCACGCAACTGATCCATAACC	Wang et al., 2012
qPCR TOC1 F	TCTTCGCAGAATCCCTGTGAT	Farré et al., 2005
qPCR TOC1 R	GCTGCACCTAGCTTCAAGCA	Farré et al., 2005
